# *Caenorhabditis* nematodes colonize ephemeral resource patches in neotropical forests

**DOI:** 10.1101/2022.01.13.476254

**Authors:** Solomon A. Sloat, Luke M. Noble, Annalise B. Paaby, Max Bernstein, Audrey Chang, Taniya Kaur, John Yuen, Sophia C. Tintori, Jacqueline L. Jackson, Arielle Martel, Jose A. Salome Correa, Lewis Stevens, Mark Blaxter, Matthew V. Rockman

## Abstract

Factors shaping the distribution and abundance of species include life-history traits, population structure, and stochastic colonization-extinction dynamics. Field studies of model species groups help reveal the roles of these factors. Species of *Caenorhabditis* nematodes are highly divergent at the sequence level but exhibit highly conserved morphological uniformity, and many of these species live in sympatry on microbe-rich patches of rotten material. Here, we use field experiments and large-scale opportunistic collections to investigate species composition, abundance, and colonization efficiency of *Caenorhabditis* in two of the world’s best studied lowland tropical field sites: Barro Colorado Island in Panamá and La Selva in Sarapiquí, Costa Rica. We observed seven species of *Caenorhabditis*, four of them known only from these collections. While these localities contain species from many parts of the phylogeny, both localities were dominated by globally distributed androdiecious species. We found that *Caenorhabditis* were able to colonize baits accessible only by phoresy, preferring to colonize baits making direct contact with the ground. We estimate founder numbers per colonization event to be low.
