## Supplementary Table 1. for "*Caenorhabditis* nematodes colonize ephemeral resource patches in neotropical forests"

### Sheet: Sheet1
Species	Strain	Type	Source	Link/Accession
Caenorhabditis afra	JU1286	genome	CGP	http://download.caenorhabditis.org/v1/sequence/Caenorhabditis_afra_JU1286_v1.scaffolds.fa.gz
Caenorhabditis angaria	PS1010	genome	WormBase ParaSite	ftp://ftp.ebi.ac.uk/pub/databases/wormbase/parasite/releases/WBPS10/species/caenorhabditis_angaria/PRJNA51225/caenorhabditis_angaria.PRJNA51225.WBPS10.genomic.fa.gz
Caenorhabditis becei	QG2083	genome	CGP	http://download.caenorhabditis.org/v1/sequence/Caenorhabditis_sp29_QG2083_v1.scaffolds.fa.gz
Caenorhabditis brenneri	PB2081	genome	WormBase	ftp://ftp.wormbase.org/pub/wormbase/releases/WS265/species/c_brenneri/PRJNA20035/c_brenneri.PRJNA20035.WS265.genomic.fa.gz
Caenorhabditis briggsae	CB4	genome	CGP	http://download.caenorhabditis.org/v1/sequence/Caenorhabditis_brhttp://download.caenorhabditis.org/v1/sequence/Caenorhabditisd-briggsae_CB4.scaffolds.fa.gz
Caenorhabditis castelli	JU1956	genome	CGP	http://download.caenorhabditis.org/v1/sequence/Caenorhabditis_castelli_JU1956_v1.scaffolds.fa.gz
Caenorhabditis doughertyi	JU1771	genome	CGP	http://download.caenorhabditis.org/v1/sequence/Caenorhabditis_doughertyi_JU1771_v1.scaffolds.fa.gz
Caenorhabditis elegans	N2	genome	CGP	http://download.caenorhabditis.org/v1/sequence/Caenorhabditis_elegans_WBcel235.scaffolds.fa.gz
Caenorhabditis guadeloupensis	NIC113	transcriptome	Lewis Stevens
Caenorhabditis inopinata	NK74SC	genome	CGP	http://download.caenorhabditis.org/v1/sequence/Caenorhabditis_sp34_NK74SC_v710.scaffolds\.fa.gz
Caenorhabditis japonica	DF5081	genome	WormBase	ftp://ftp.wormbase.org/pub/wormbase/releases/WS265/species/c_japonica/PRJNA12591/c_japonica.PRJNA12591.WS265.genomic.fa.gz
Caenorhabditis kamaaina	QG2077	genome	CGP	http://download.caenorhabditis.org/v1/sequence/Caenorhabditis_kamaaina_QG2077_v1.scaffolds.fa.gz
Caenorhabditis latens	PX534	genome	CGP	http://download.caenorhabditis.org/v1/sequence/Caenorhabditis_latens_PX534_v1.scaffolds.fa.gz
Caenorhabditis macrosperma	JU2083	preliminary genome	Lewis Stevens
Caenorhabditis monodelphis	JU1667	genome	CGP	http://download.caenorhabditis.org/v1/sequence/Caenorhabditis_monodelphis_JU1667_v1.scaffolds.fa.gz
Caenorhabditis nigoni	JU1422	genome	WormBase	ftp://ftp.wormbase.org/pub/wormbase/releases/WS281/species/c_nigoni/PRJNA384657/c_nigoni.PRJNA384657.WS281.genomic.fa.gz
Caenorhabditis panamensis	QG2080	genome	CGP	http://download.caenorhabditis.org/v1/sequence/Caenorhabditis_sp28_QG2080_v1.scaffolds.fa.gz
Caenorhabditis parvicauda	NIC534	genome	CGP	http://download.caenorhabditis.org/v1/sequence/Caenorhabditis_sp21_NIC534_v1.scaffolds.fa.gz
Caenorhabditis plicata	SB355	genome	CGP	http://download.caenorhabditis.org/v1/sequence/Caenorhabditis_plicata_SB355_v1.scaffolds.fa.gz
Caenorhabditis quiockensis	JU2809	genome	CGP	http://download.caenorhabditis.org/v1/sequence/Caenorhabditis_sp38_JU2809_v1.scaffolds.fa.gz
Caenorhabditis remanei	PX439	genome	CGP	http://download.caenorhabditis.org/v1/sequence/Caenorhabditis_remanei_PX439_v1.scaffolds.fa.gz
Caenorhabditis sinica	JU800	genome	WormBase ParaSite	ftp://ftp.ebi.ac.uk/pub/databases/wormbase/parasite/releases/WBPS10/species/caenorhabditis_sinica/PRJNA194557/caenorhabditis_sinica.PRJNA194557.WBPS10.genomic.fa.gz
Caenorhabditis sulstoni	JU2788	genome	CGP	http://download.caenorhabditis.org/v1/sequence/Caenorhabditis_sp32_JU2788_v1.scaffolds.fa.gz
Caenorhabditis tribulationis	JU2818	genome	CGP	http://download.caenorhabditis.org/v1/sequence/Caenorhabditis_sp40_JU2818_v1.scaffolds.fa.gz
Caenorhabditis tropicalis	JU1373	genome	WormBase ParaSite	ftp://ftp.ebi.ac.uk/pub/databases/wormbase/parasite/releases/WBPS10/species/caenorhabditis_tropicalis/PRJNA53597/caenorhabditis_tropicalis.PRJNA53597.WBPS10.genomic.fa.gz
Caenorhabditis uteleia	JU2585	genome	CGP	http://download.caenorhabditis.org/v1/sequence/Caenorhabditis_sp31_JU2585_v1.scaffolds.fa.gz
Caenorhabditis virilis	JU1968	genome	CGP	http://download.caenorhabditis.org/v1/sequence/Caenorhabditis_virilis_JU1968_v1.scaffolds.fa.gz
Caenorhabditis vivipara	NIC1070	transcriptome	Lewis Stevens
Caenorhabditis waitukubuli	NIC564	genome	CGP	http://download.caenorhabditis.org/v1/sequence/Caenorhabditis_sp39_NIC564_v1.scaffolds.fa.gz
Caenorhabditis wallacei	JU1904	preliminary genome	Lewis Stevens	-
Caenorhabditis zanzibari	JU2190	genome	CGP	http://download.caenorhabditis.org/v1/sequence/Caenorhabditis_sp26_JU2190_v1.scaffolds.fa.gz
Diploscapter coronatus	PDL0010	genome	CGP	http://download.caenorhabditis.org/v1/sequence/Diploscapter_coronatus_PDL0010_v1.scaffolds.fa.gz
Diploscapter pachys	PRJDB3143	genome	WormBase	ftp://ftp.wormbase.org/pub/wormbase/parasite/releases/WBPS15/species/diploscapter_pachys/PRJNA280107/diploscapter_pachys.PRJNA280107.WBPS15.genomic.fa.gz
Caenorhabditis auriculariae	NKZ352	genome	Taisei Kikuchi
Caenorhabditis bovis	-	genome	CPG	http://download.caenorhabditis.org/v1/sequence/Caenorhabditis_bovis_LS_v1.scaffolds.fa.gz
Caenorhabditis nouraguensis	JU2079	genome	CPG	http://download.caenorhabditis.org/v1/sequence/Caenorhabditis_nouraguensis_JU2079_v1.scaffolds.fa.gz
